# Pre-treatment Microbiome Diversity and Function is associated with Expansion of Cytotoxic and Regulatory Immune Populations after N-803 treatment in People with HIV

**DOI:** 10.1101/2025.10.01.679827

**Authors:** Ashma Chakrawarti, Ross T. Cromarty, Christopher M. Basting, Jodi Anderson, Ty A. Schroeder, Kevin Escandon, Robin Shields-Cutler, Robert Langat, Erik Swanson, Patrick Soon-Shiong, Jeffrey T. Safrit, Leonard S. Sender, Sandeep Reddy, Jeffrey S. Miller, Joshua Rhein, Timothy W. Schacker, Nichole R. Klatt

**Affiliations:** Department of Surgery, Division of Surgical Outcomes and Precision Medicine Research, University of Minnesota, Minneapolis, MN; Department of Medicine, University of Minnesota, Minneapolis, MN; Department of Biology, Macalester College, Saint Paul, MN; ImmunityBio, Culver City, CA, USA

**Keywords:** N-803, Fecal microbiome, Baseline diversity, SCFAs, Immune activation markers, Immunotherapy, *Faecalibacterium*, HIV reservoirs, cure therapy

## Abstract

**Background:** N-803, an IL-15 superagonist, is currently being studied in clinical trials as a treatment to reverse HIV latency. However, its effects on the gut microbiome are not well understood.

**Methods:** In this longitudinal metagenomic study, we analyzed fecal microbiomes from ART-suppressed people with HIV at four different timepoints before, during, and after N-803 treatment.

**Results:** Overall taxonomic and functional diversity did not change significantly, yet beneficial microbial taxa and pathways were enriched after N-803. Specifically, the relative abundance of *Faecalibacterium prausnitzii* increased significantly after N-803, whereas histidine degradation pathways, often associated with pro-inflammatory mucosal state, decreased. A higher baseline microbial diversity correlated with stronger CD8^+^ and natural killer (NK) cells activation and reduced frequency of rectal HIV RNA^+^ cells. *MaAsLin2* analyses further associated short-chain fatty acid (SCFA)-producing taxa and pathways with increased immune activation markers.

**Conclusions:** These results indicate that gut microbiome diversity prior to immunotherapy influences host response and suggest that microbiome-based strategies could improve efforts to cure HIV.
