## Supplementary Table for "Pre-treatment Microbiome Diversity and Function is associated with Expansion of Cytotoxic and Regulatory Immune Populations after N-803 treatment in People with HIV"

### Sheet: Table S1
P_T	PID	Timepoint	vRNA_LN	vRNA_Ileum	vRNA_Rectum
2558-Baseline	2558	Baseline	70000	23200	120000
2558-Dose2	2558	Dose2	NA	NA	NA
2558-Month3	2558	Month3	NA	NA	NA
2558-Postdrug	2558	Postdrug	9810	17900	79200
2677-Baseline	2677	Baseline	9320	49900	109000
2677-Dose2	2677	Dose2	NA	NA	NA
2677-Month3	2677	Month3	NA	NA	NA
2677-Postdrug	2677	Postdrug	18400	33300	138000
2679-Baseline	2679	Baseline	18800	57400	88500
2679-Dose2	2679	Dose2	NA	NA	NA
2679-Month3	2679	Month3	NA	NA	NA
2679-Postdrug	2679	Postdrug	16500	40000	108000
2680-Baseline	2680	Baseline	9980	28700	67200
2680-Dose2	2680	Dose2	NA	NA	NA
2680-Month3	2680	Month3	NA	NA	NA
2680-Postdrug	2680	Postdrug	26700	36400	31100
2681-Baseline	2681	Baseline	NA	31300	30800
2681-Dose2	2681	Dose2	NA	NA	NA
2681-Postdrug	2681	Postdrug	30000	13100	45100
2682-Baseline	2682	Baseline	NA	25700	12900
2682-Dose2	2682	Dose2	NA	NA	NA
2682-Month3	2682	Month3	NA	NA	NA
2682-Postdrug	2682	Postdrug	63400	36600	11800
2683-Baseline	2683	Baseline	7370	70900	132000
2683-Dose2	2683	Dose2	NA	NA	NA
2683-Postdrug	2683	Postdrug	481	25500	29000
2688-Baseline	2688	Baseline	NA	118000	21400
2688-Dose2	2688	Dose2	NA	NA	NA
2688-Month3	2688	Month3	NA	NA	NA
2688-Postdrug	2688	Postdrug	71200	37600	33700
2905-Baseline	2905	Baseline	35700	31100	82300
2905-Dose2	2905	Dose2	NA	NA	NA
2905-Month3	2905	Month3	NA	NA	NA
2905-Postdrug	2905	Postdrug	2560	22500	68400
2912-Baseline	2912	Baseline	NA	31500	49900
2912-Dose2	2912	Dose2	NA	NA	NA
2912-Month3	2912	Month3	NA	NA	NA
2912-Postdrug	2912	Postdrug	80600	14800	14800

### Sheet: Table S2- Time-taxa
Microbial taxa differentially abundant compared to Baseline
feature	metadata	value	coef	stderr	N	N.not.0	pval	qval
Segatella_sinensis	Timepoint	Month3	-0.0266287	0.00916517	38	19	0.00755578	0.0680021
Faecalibacterium_prausnitzii	Timepoint	Month3	0.0273049	0.0117726	38	38	0.0286883	0.129097
Faecalibacterium_prausnitzii	Timepoint	Dose2	0.0203334	0.0109407	38	38	0.0748825	0.224648
Segatella_copri	Timepoint	Postdrug	-0.0395956	0.0259605	38	30	0.139666	0.314249
Segatella_sinensis	Timepoint	Dose2	-0.00894332	0.00849043	38	19	0.302253	0.544055
Segatella_sinensis	Timepoint	Postdrug	-0.00563899	0.00849043	38	19	0.512665	0.768997
Segatella_copri	Timepoint	Dose2	-0.00639936	0.0259605	38	30	0.807291	0.895674
Segatella_copri	Timepoint	Month3	-0.0052586	0.0279455	38	30	0.85223	0.895674
Faecalibacterium_prausnitzii	Timepoint	Postdrug	0.00144927	0.0109407	38	38	0.895674	0.895674
Microbial Pathways differentially abundant compared to Baseline
feature	metadata	value	coef	stderr	N	N.not.0	pval	qval
HISDEG.PWY..L.histidine.degradation.I	Timepoint	Dose2	-0.684794	0.149071	38	38	0.00010615	0.119732
P125.PWY..superpathway.of..R.R..butanediol.biosynthesis	Timepoint	Dose2	1.66514	0.417619	38	14	0.00051114	0.288285
PWY.5695..inosine.5..phosphate.degradation	Timepoint	Month3	-0.22133	0.0582376	38	38	0.00081777	0.307479
PWY.5941..glycogen.degradation.II	Timepoint	Dose2	0.299329	0.0842862	38	38	0.00154361	0.435297
PWY.5030..L.histidine.degradation.III	Timepoint	Dose2	-0.979927	0.288482	38	38	0.00229373	0.442308
PYRIDNUCSYN.PWY..NAD.de.novo.biosynthesis.I..from.aspartate.	Timepoint	Month3	-0.267062	0.0792165	38	38	0.0023527	0.442308
GLUTORN.PWY..L.ornithine.biosynthesis.I	Timepoint	Dose2	0.244459	0.0824979	38	38	0.00657713	0.683887
PWY.5100..pyruvate.fermentation.to.acetate.and.lactate.II	Timepoint	Dose2	0.315233	0.101763	38	38	0.00476271	0.683887
PWY.6317..D.galactose.degradation.I..Leloir.pathway.	Timepoint	Dose2	0.251092	0.0841965	38	38	0.00628639	0.683887
PWY.7238..sucrose.biosynthesis.II	Timepoint	Dose2	0.310461	0.100626	38	38	0.00489221	0.683887
PWY.7977..L.methionine.biosynthesis.IV	Timepoint	Month3	-0.201222	0.0683292	38	38	0.00666911	0.683887
X1CMET2.PWY..folate.transformations.III..E..coli.	Timepoint	Month3	-0.109181	0.0440799	38	38	0.0202405	0.712184
ARGININE.SYN4.PWY..L.ornithine.biosynthesis.II	Timepoint	Dose2	-0.959585	0.414387	38	38	0.0290873	0.712184
ARGSYN.PWY..L.arginine.biosynthesis.I..via.L.ornithine.	Timepoint	Dose2	0.230919	0.0886671	38	38	0.0152383	0.712184
ARGSYNBSUB.PWY..L.arginine.biosynthesis.II..acetyl.cycle.	Timepoint	Dose2	0.250944	0.0980905	38	38	0.0169264	0.712184
ARO.PWY..chorismate.biosynthesis.I	Timepoint	Dose2	0.113461	0.0470367	38	38	0.0234383	0.712184
ASPASN.PWY..superpathway.of.L.aspartate.and.L.asparagine.biosynthesis	Timepoint	Month3	-0.242341	0.0913917	38	38	0.0135927	0.712184
CENTFERM.PWY..pyruvate.fermentation.to.butanoate	Timepoint	Month3	0.585631	0.264264	38	38	0.0358742	0.712184
COLANSYN.PWY..colanic.acid.building.blocks.biosynthesis	Timepoint	Dose2	0.242672	0.102748	38	38	0.0262513	0.712184
COMPLETE.ARO.PWY..superpathway.of.aromatic.amino.acid.biosynthesis	Timepoint	Dose2	0.0957851	0.0402849	38	38	0.0253152	0.712184
DAPLYSINESYN.PWY..L.lysine.biosynthesis.I	Timepoint	Month3	-1.15974	0.460574	38	37	0.018511	0.712184
DARABCATK12.PWY..D.arabinose.degradation.I	Timepoint	Postdrug	-0.68735	0.269204	38	8	0.0172105	0.712184
FOLSYN.PWY..superpathway.of.tetrahydrofolate.biosynthesis.and.salvage	Timepoint	Month3	-1.0968	0.437167	38	31	0.0188724	0.712184
GLYCOGENSYNTH.PWY..glycogen.biosynthesis.I..from.ADP.D.Glucose.	Timepoint	Dose2	0.204775	0.0960383	38	38	0.0429331	0.712184
HEMESYN2.PWY..heme.b.biosynthesis.II..oxygen.independent.	Timepoint	Month3	-0.659191	0.296424	38	37	0.0353874	0.712184
HISTSYN.PWY..L.histidine.biosynthesis	Timepoint	Dose2	0.11206	0.0439799	38	38	0.0173339	0.712184
HOMOSER.METSYN.PWY..L.methionine.biosynthesis.I	Timepoint	Postdrug	1.50867	0.676022	38	35	0.0347814	0.712184
HSERMETANA.PWY..L.methionine.biosynthesis.III	Timepoint	Month3	-0.211153	0.0897868	38	38	0.0267669	0.712184
MET.SAM.PWY..superpathway.of.S.adenosyl.L.methionine.biosynthesis	Timepoint	Postdrug	1.50567	0.670392	38	35	0.0337328	0.712184
METSYN.PWY..superpathway.of.L.homoserine.and.L.methionine.biosynthesis	Timepoint	Postdrug	1.50939	0.672177	38	35	0.0337648	0.712184
P105.PWY..TCA.cycle.IV..2.oxoglutarate.decarboxylase.	Timepoint	Dose2	-1.08374	0.495475	38	25	0.0382694	0.712184
P162.PWY..L.glutamate.degradation.V..via.hydroxyglutarate.	Timepoint	Dose2	-0.926956	0.379417	38	6	0.0218716	0.712184
P162.PWY..L.glutamate.degradation.V..via.hydroxyglutarate.	Timepoint	Postdrug	-0.826956	0.379417	38	6	0.0388025	0.712184
P461.PWY..hexitol.fermentation.to.lactate..formate..ethanol.and.acetate	Timepoint	Month3	-0.994808	0.385904	38	38	0.0161242	0.712184
PWY.5188..tetrapyrrole.biosynthesis.I..from.glutamate.	Timepoint	Dose2	0.259798	0.117277	38	38	0.0360612	0.712184
PWY.5347..superpathway.of.L.methionine.biosynthesis..transsulfuration.	Timepoint	Postdrug	1.50565	0.670474	38	35	0.0337555	0.712184
PWY.5497..purine.nucleobases.degradation.II..anaerobic.	Timepoint	Dose2	-0.582916	0.270383	38	37	0.0408977	0.712184
PWY.5659..GDP.mannose.biosynthesis	Timepoint	Dose2	0.314901	0.145304	38	38	0.0399195	0.712184
PWY.5667..CDP.diacylglycerol.biosynthesis.I	Timepoint	Dose2	0.167312	0.0675579	38	38	0.0203496	0.712184
PWY.5686..UMP.biosynthesis.I	Timepoint	Dose2	0.0909172	0.0409233	38	38	0.035527	0.712184
PWY.6121..5.aminoimidazole.ribonucleotide.biosynthesis.I	Timepoint	Dose2	0.145737	0.0550708	38	38	0.0138468	0.712184
PWY.6125..superpathway.of.guanosine.nucleotides.de.novo.biosynthesis.II	Timepoint	Dose2	-0.323943	0.12401	38	38	0.0149894	0.712184
PWY.6126..superpathway.of.adenosine.nucleotides.de.novo.biosynthesis.II	Timepoint	Dose2	-0.263681	0.111974	38	38	0.0266714	0.712184
PWY.6147..6.hydroxymethyl.dihydropterin.diphosphate.biosynthesis.I	Timepoint	Postdrug	-0.430447	0.187447	38	38	0.0301966	0.712184
PWY.6385..peptidoglycan.biosynthesis.III..mycobacteria.	Timepoint	Month3	-0.0892556	0.0395147	38	38	0.0327304	0.712184
PWY.6387..UDP.N.acetylmuramoyl.pentapeptide.biosynthesis.I..meso.diaminopimelate.containing.	Timepoint	Month3	-0.090678	0.0425241	38	38	0.0427799	0.712184
PWY.6527..stachyose.degradation	Timepoint	Dose2	0.298428	0.120121	38	38	0.0199971	0.712184
PWY.6531..mannitol.cycle	Timepoint	Dose2	-1.00261	0.465482	38	19	0.0410699	0.712184
PWY.6590..superpathway.of.Clostridium.acetobutylicum.acidogenic.fermentation	Timepoint	Month3	0.565572	0.257851	38	38	0.0376473	0.712184
PWY.6612..superpathway.of.tetrahydrofolate.biosynthesis	Timepoint	Month3	-1.12027	0.442103	38	31	0.0178341	0.712184
PWY.6628..superpathway.of.L.phenylalanine.biosynthesis	Timepoint	Dose2	0.399536	0.178083	38	38	0.0339007	0.712184
PWY.6629..superpathway.of.L.tryptophan.biosynthesis	Timepoint	Dose2	0.124369	0.0482338	38	38	0.0161842	0.712184
PWY.6703..preQ0.biosynthesis	Timepoint	Month3	-0.260659	0.111239	38	38	0.0270379	0.712184
PWY.6807..xyloglucan.degradation.II..exoglucanase.	Timepoint	Month3	-0.756786	0.320445	38	8	0.0262445	0.712184
PWY.7111..pyruvate.fermentation.to.isobutanol..engineered.	Timepoint	Dose2	0.249489	0.0955223	38	38	0.0149967	0.712184
PWY.7208..superpathway.of.pyrimidine.nucleobases.salvage	Timepoint	Dose2	-0.316877	0.126096	38	38	0.018785	0.712184
PWY.7220..adenosine.deoxyribonucleotides.de.novo.biosynthesis.II	Timepoint	Dose2	-0.352875	0.138593	38	38	0.0174211	0.712184
PWY.7222..guanosine.deoxyribonucleotides.de.novo.biosynthesis.II	Timepoint	Dose2	-0.352875	0.138593	38	38	0.0174211	0.712184
PWY.7228..superpathway.of.guanosine.nucleotides.de.novo.biosynthesis.I	Timepoint	Dose2	-0.292995	0.115926	38	38	0.0181688	0.712184
PWY.7357..thiamine.phosphate.formation.from.pyrithiamine.and.oxythiamine..yeast.	Timepoint	Dose2	0.128125	0.060023	38	38	0.0427524	0.712184
PWY.7761..NAD.salvage.pathway.II..PNC.IV.cycle.	Timepoint	Dose2	0.394716	0.168407	38	38	0.027312	0.712184
PWY.7790..UMP.biosynthesis.II	Timepoint	Dose2	0.0909172	0.0409233	38	38	0.035527	0.712184
PWY.7791..UMP.biosynthesis.III	Timepoint	Dose2	0.0909172	0.0409233	38	38	0.035527	0.712184
PWY.7953..UDP.N.acetylmuramoyl.pentapeptide.biosynthesis.III..meso.diaminopimelate.containing.	Timepoint	Month3	-0.095163	0.0423808	38	38	0.0336427	0.712184
PWY.8187..L.arginine.degradation.XIII..reductive.Stickland.reaction.	Timepoint	Dose2	-0.595947	0.278948	38	38	0.0426643	0.712184
PWY0.1319..CDP.diacylglycerol.biosynthesis.II	Timepoint	Dose2	0.167312	0.0675579	38	38	0.0203496	0.712184
THISYNARA.PWY..superpathway.of.thiamine.diphosphate.biosynthesis.III..eukaryotes.	Timepoint	Dose2	0.252248	0.118012	38	38	0.0424764	0.712184
VALSYN.PWY..L.valine.biosynthesis	Timepoint	Dose2	0.153933	0.0695404	38	38	0.0360209	0.712184
PWY.5941..glycogen.degradation.II	Timepoint	Postdrug	0.178922	0.0842862	38	38	0.0438001	0.716036
PWY.7383..anaerobic.energy.metabolism..invertebrates..cytosol.	Timepoint	Month3	0.79855	0.379428	38	38	0.0453896	0.731421
NONMEVIPP.PWY..methylerythritol.phosphate.pathway.I	Timepoint	Postdrug	0.0577863	0.0280099	38	38	0.0496024	0.777105
PWY.7238..sucrose.biosynthesis.II	Timepoint	Postdrug	0.208095	0.100626	38	38	0.0490664	0.777105

### Sheet: Table S3- vRNA-taxa
feature	metadata	value	coef	stderr	N	N.not.0	pval	qval
Lawsonibacter_asaccharolyticus	vRNA_Rectum	vRNA_Rectum	1.68734	0.419443	20	19	0.000798218	0.0612043
GGB3619_SGB4894	vRNA_Rectum	vRNA_Rectum	-1.21926	0.223708	20	7	0.000265752	0.0612043
GGB9063_SGB13982	vRNA_Rectum	vRNA_Rectum	-1.50753	0.323732	20	6	0.000635456	0.0612043
GGB3052_SGB4053	vRNA_Rectum	vRNA_Rectum	1.01859	0.217254	20	4	0.000660932	0.0612043
GGB781_SGB1024	vRNA_Rectum	vRNA_Rectum	-0.30172	0.063973	20	3	0.000953338	0.0612043
Parolsenella_catena	vRNA_Rectum	vRNA_Rectum	0.549734	0.131225	20	8	0.00186142	0.0631082
Desulfovibrio_piger	vRNA_Rectum	vRNA_Rectum	-1.76443	0.470792	20	13	0.00235918	0.0631082
GGB9790_SGB15413	vRNA_Rectum	vRNA_Rectum	-0.364898	0.0904432	20	8	0.00218586	0.0631082
GGB13404_SGB14252	vRNA_Rectum	vRNA_Rectum	-0.898271	0.233769	20	6	0.00203238	0.0631082
GGB6518_SGB9205	vRNA_Rectum	vRNA_Rectum	-0.0272226	0.00585795	20	4	0.00119824	0.0631082
GGB9690_SGB15196	vRNA_Rectum	vRNA_Rectum	0.584434	0.143215	20	6	0.00229628	0.0631082
GGB9635_SGB15102	vRNA_Rectum	vRNA_Rectum	0.139506	0.0308467	20	4	0.00139235	0.0631082
GGB9621_SGB15073	vRNA_Rectum	vRNA_Rectum	1.09952	0.297378	20	12	0.00375345	0.0860612
Simiaoa_sunii	vRNA_Rectum	vRNA_Rectum	-1.5457	0.458196	20	15	0.00352794	0.0860612
GGB52130_SGB14966	vRNA_Rectum	vRNA_Rectum	1.4804	0.441435	20	13	0.00402392	0.0861119
GGB6470_SGB9153	vRNA_Rectum	vRNA_Rectum	-1.42642	0.424886	20	4	0.00456583	0.0916019
GGB9618_SGB15064	vRNA_Rectum	vRNA_Rectum	0.30592	0.089488	20	4	0.00567962	0.107245
GGB3649_SGB4958	vRNA_Rectum	vRNA_Rectum	-1.17262	0.376486	20	10	0.00790113	0.140903
GGB87445_SGB15180	vRNA_Rectum	vRNA_Rectum	0.407271	0.134738	20	5	0.0122055	0.206209
Fusicatenibacter_saccharivorans	vRNA_Rectum	vRNA_Rectum	-0.5128	0.17511	20	20	0.0148012	0.226247
Blautia_faecis	vRNA_Rectum	vRNA_Rectum	-0.56595	0.196593	20	20	0.0146106	0.226247
Anaerostipes_hadrus	vRNA_Rectum	vRNA_Rectum	-1.14436	0.415821	20	19	0.0162645	0.226996
Bifidobacterium_catenulatum	vRNA_Rectum	vRNA_Rectum	0.616552	0.225446	20	4	0.0158389	0.226996
Coprococcus_catus	vRNA_Rectum	vRNA_Rectum	-0.40524	0.147619	20	16	0.0186152	0.248978
Megasphaera_sp_DJF_B143	vRNA_Ileum	vRNA_Ileum	1.4518	0.179095	20	3	7.22985e-07	0.000232078
Blautia_SGB4815	vRNA_Ileum	vRNA_Ileum	-0.412565	0.0951864	20	16	0.00172576	0.143457
GGB3550_SGB4746	vRNA_Ileum	vRNA_Ileum	0.500442	0.133694	20	6	0.00384363	0.143457
GGB3730_SGB5060	vRNA_Ileum	vRNA_Ileum	-0.893741	0.229123	20	10	0.00237927	0.143457
Bacteroides_caccae	vRNA_Ileum	vRNA_Ileum	0.632422	0.157304	20	4	0.00273079	0.143457
Pseudoflavonifractor_phocaeensis	vRNA_Ileum	vRNA_Ileum	0.414705	0.107777	20	4	0.00372879	0.143457
Bacteroides_thetaiotaomicron	vRNA_Ileum	vRNA_Ileum	-0.430015	0.113342	20	4	0.00402215	0.143457
Alistipes_dispar	vRNA_Ileum	vRNA_Ileum	0.376339	0.0910483	20	4	0.00235689	0.143457
Senegalimassilia_faecalis	vRNA_Ileum	vRNA_Ileum	0.364529	0.0829073	20	7	0.0016924	0.143457
GGB1249_SGB1670	vRNA_Ileum	vRNA_Ileum	0.241331	0.0655762	20	8	0.0048955	0.157145
Anaerotignum_faecicola	vRNA_Ileum	vRNA_Ileum	-0.845791	0.248963	20	13	0.00667459	0.191237
Clostridium_sp_AF12_28	vRNA_Ileum	vRNA_Ileum	-1.29057	0.384915	20	11	0.00714906	0.191237
Collinsella_bouchesdurhonensis	vRNA_Ileum	vRNA_Ileum	0.537173	0.169008	20	14	0.00999884	0.246894

### Sheet: Table S4-CyTOF-taxa
feature	metadata	value	coef	stderr	N	N.not.0	pval	qval
Dialister_invisus	FasL_NK	FasL_NK	-0.874756	0.181201	20	6	0.000268325	0.0861324
Oscillospiraceae_bacterium	FasL_NK	FasL_NK	1.40597	0.200392	20	9	0.000559644	0.0898229
Clostridium_scindens	FasL_NK	FasL_NK	-1.988	0.522404	20	6	0.00192979	0.0927175
Anaerotignum_faecicola	FasL_NK	FasL_NK	1.24636	0.248762	20	13	0.00202188	0.0927175
Enterocloster_hominis	FasL_NK	FasL_NK	0.562155	0.0960024	20	13	0.00192326	0.0927175
Senegalimassilia_anaerobia	FasL_NK	FasL_NK	0.246805	0.03565	20	8	0.000924944	0.0927175
GGB9781_SGB15402	FasL_NK	FasL_NK	-1.0935	0.18299	20	3	0.00156746	0.0927175
Clostridiales_bacterium_KLE1615	FasL_NK	FasL_NK	1.4107	0.394983	20	17	0.00309994	0.0978993
Anaerobutyricum_soehngenii	FasL_NK	FasL_NK	1.74917	0.449644	20	17	0.0033548	0.0978993
Lawsonibacter_asaccharolyticus	FasL_NK	FasL_NK	-1.56817	0.437466	20	19	0.0029881	0.0978993
Faecalibacterium_sp_HTFF	FasL_NK	FasL_NK	0.760642	0.140034	20	10	0.00247278	0.0978993
Roseburia_sp_AF02_12	FasL_NK	FasL_NK	2.97463	0.840169	20	10	0.00431248	0.106485
Candidatus_Segatella_caccae	FasL_NK	FasL_NK	0.643969	0.166867	20	3	0.00410369	0.106485
Collinsella_aerofaciens	FasL_NK	FasL_NK	-1.00809	0.24833	20	18	0.00691116	0.130499
GGB3588_SGB4808	FasL_NK	FasL_NK	0.467366	0.108408	20	6	0.00676495	0.130499
GGB1632_SGB2240	FasL_NK	FasL_NK	0.50385	0.115933	20	4	0.00571397	0.130499
GGB6648_SGB9389	FasL_NK	FasL_NK	0.253123	0.0586366	20	4	0.00670479	0.130499
Prevotella_dentalis	FasL_NK	FasL_NK	-0.187145	0.0477322	20	16	0.0110228	0.13256
Candidatus_Cibionibacter_quicibialis	FasL_NK	FasL_NK	-0.745287	0.203277	20	20	0.010441	0.13256
Faecalimonas_umbilicata	FasL_NK	FasL_NK	-0.208815	0.0501384	20	6	0.00871039	0.13256
Ruminococcus_lactaris	FasL_NK	FasL_NK	-1.12139	0.284081	20	8	0.00992638	0.13256
GGB1123_SGB1437	FasL_NK	FasL_NK	0.138743	0.0329269	20	6	0.00822978	0.13256
GGB9495_SGB14892	FasL_NK	FasL_NK	0.123545	0.0300589	20	4	0.00921028	0.13256
Anaerotruncus_massiliensis	FasL_NK	FasL_NK	-0.215279	0.0526576	20	3	0.00921481	0.13256
Clostridium_SGB48024	FasL_NK	FasL_NK	0.806416	0.202224	20	6	0.0099605	0.13256
GGB3534_SGB4722	FasL_NK	FasL_NK	0.303689	0.0775733	20	3	0.0111499	0.13256
GGB10708_SGB17364	FasL_NK	FasL_NK	0.154581	0.0368272	20	4	0.00837661	0.13256
GGB9770_SGB15390	FasL_NK	FasL_NK	-1.28397	0.36201	20	6	0.0128473	0.147285
GGB34900_SGB14891	FasL_NK	FasL_NK	1.17866	0.32377	20	4	0.0137537	0.152239
Lachnospiraceae_bacterium_OM04_12BH	FasL_NK	FasL_NK	0.808307	0.291035	20	8	0.015225	0.162908
Segatella_brasiliensis	FasL_NK	FasL_NK	0.850466	0.253533	20	10	0.017104	0.168329
Gemmiger_formicilis	FasL_NK	FasL_NK	-0.538937	0.199712	20	20	0.0173049	0.168329
Brotolimicola_acetigignens	FasL_NK	FasL_NK	1.46692	0.538628	20	19	0.0165489	0.168329
GGB1246_SGB1667	FasL_NK	FasL_NK	-0.465363	0.139262	20	9	0.0198575	0.177791
GGB1630_SGB2238	FasL_NK	FasL_NK	0.295569	0.0887596	20	6	0.0199391	0.177791
GGB9297_SGB14255	FasL_NK	FasL_NK	0.541703	0.181727	20	5	0.0194727	0.177791
Oliverpabstia_intestinalis	FasL_NK	FasL_NK	0.708805	0.241313	20	14	0.0210584	0.182685
Coprococcus_comes	FasL_NK	FasL_NK	0.883581	0.341269	20	18	0.0216262	0.182685
Roseburia_inulinivorans	FasL_NK	FasL_NK	1.22374	0.479887	20	19	0.0232797	0.185313
Odoribacter_splanchnicus	FasL_NK	FasL_NK	1.08197	0.413754	20	12	0.0227331	0.185313
GGB3550_SGB4746	FasL_NK	FasL_NK	0.142752	0.0449415	20	6	0.0236692	0.185313
Mitsuokella_jalaludinii	FasL_NK	FasL_NK	-1.92963	0.652405	20	9	0.0307816	0.235259
Clostridiales_bacterium_KLE1615	Ki67	Ki67_CD8	1.35917	0.272619	20	17	0.00149638	0.120085
GGB38744_SGB14842	Ki67	Ki67_CD8	-2.09455	0.336205	20	10	0.000795916	0.120085
Anaerotignum_faecicola	Ki67	Ki67_CD8	0.913748	0.149921	20	13	0.00148114	0.120085
GGB3051_SGB4051	Ki67	Ki67_CD8	-0.229288	0.0355041	20	12	0.00131384	0.120085
Gemmiger_formicilis	Ki67	Ki67_CD8	-0.602327	0.173934	20	20	0.00446589	0.222814
Blautia_luti	Ki67	Ki67_CD8	0.398259	0.0802257	20	12	0.00410482	0.222814
Oscillospiraceae_bacterium	Ki67	Ki67_CD8	0.914566	0.225878	20	9	0.00694126	0.222814
Eubacterium_siraeum	Ki67	Ki67_CD8	1.09514	0.265524	20	10	0.00649757	0.222814
GGB1243_SGB1663	Ki67	Ki67_CD8	1.19572	0.276843	20	8	0.00524369	0.222814
Lachnospiraceae_bacterium_OM04_12BH	Ki67	Ki67_CD8	0.818064	0.199807	20	8	0.0059523	0.222814
Faecalibacterium_sp_HTFF	Ki67	Ki67_CD8	0.501642	0.118386	20	10	0.00790893	0.230797
Prevotella_dentalis	Perforin	Perforin_CD8	-0.200214	0.0213199	20	16	0.000228905	0.0205254
Oscillospiraceae_bacterium	Perforin	Perforin_CD8	1.37204	0.160848	20	9	0.000255768	0.0205254
Senegalimassilia_anaerobia	Perforin	Perforin_CD8	0.237921	0.0236917	20	8	0.000164106	0.0205254
GGB9781_SGB15402	Perforin	Perforin_CD8	-1.14215	0.120749	20	3	0.000215931	0.0205254
Candidatus_Segatella_caccae	Perforin	Perforin_CD8	0.733969	0.12446	20	3	0.000420825	0.027017
Faecalimonas_umbilicata	Perforin	Perforin_CD8	-0.202728	0.0376955	20	6	0.00298056	0.0577656
Prevotella_stercorea	Perforin	Perforin_CD8	2.09053	0.581956	20	14	0.00294345	0.0577656
GGB34900_SGB14891	Perforin	Perforin_CD8	1.27463	0.26672	20	4	0.00341915	0.0577656
Faecalibacterium_sp_HTFF	Perforin	Perforin_CD8	0.702225	0.136522	20	10	0.00330283	0.0577656
GGB1123_SGB1437	Perforin	Perforin_CD8	0.135144	0.0238773	20	6	0.00236508	0.0577656
GGB1246_SGB1667	Perforin	Perforin_CD8	-0.500955	0.0962591	20	9	0.00340206	0.0577656
GGB9495_SGB14892	Perforin	Perforin_CD8	0.122811	0.0217822	20	4	0.00242701	0.0577656
GGB3588_SGB4808	Perforin	Perforin_CD8	0.465452	0.0794549	20	6	0.00201004	0.0577656
Anaerotruncus_massiliensis	Perforin	Perforin_CD8	-0.211827	0.0382307	20	3	0.00260034	0.0577656
Clostridium_SGB48024	Perforin	Perforin_CD8	0.82559	0.146842	20	6	0.0023578	0.0577656
GGB3534_SGB4722	Perforin	Perforin_CD8	0.312405	0.0561481	20	3	0.00252414	0.0577656
GGB1632_SGB2240	Perforin	Perforin_CD8	0.495272	0.0854936	20	4	0.00187801	0.0577656
GGB10708_SGB17364	Perforin	Perforin_CD8	0.151294	0.0267048	20	4	0.00236095	0.0577656
GGB6648_SGB9389	Perforin	Perforin_CD8	0.245761	0.042843	20	4	0.0021104	0.0577656
Collinsella_aerofaciens	Perforin	Perforin_CD8	-1.00758	0.242716	20	18	0.00590209	0.0947286
Segatella_brasiliensis	Perforin	Perforin_CD8	0.82321	0.191282	20	10	0.00686018	0.100096
Megasphaera_sp_NM10	Perforin	Perforin_CD8	-1.40611	0.319732	20	7	0.00665201	0.100096
Roseburia_sp_AF02_12	Perforin	Perforin_CD8	2.74772	0.77258	20	10	0.00906287	0.119811
Ruminococcus_lactaris	Perforin	Perforin_CD8	-0.761011	0.194299	20	8	0.00896122	0.119811
Enterocloster_hominis	Perforin	Perforin_CD8	0.494616	0.127597	20	13	0.0100776	0.119811
Mitsuokella_jalaludinii	Perforin	Perforin_CD8	-2.11027	0.538749	20	9	0.00999814	0.119811
GGB9770_SGB15390	Perforin	Perforin_CD8	-1.24603	0.31377	20	6	0.00956755	0.119811
GGB9453_SGB14844	Perforin	Perforin_CD8	-0.353854	0.0937375	20	6	0.0120778	0.138463
Candidatus_Cibionibacter_quicibialis	Perforin	Perforin_CD8	-0.66703	0.188093	20	20	0.0133966	0.148286
Oliverpabstia_intestinalis	Perforin	Perforin_CD8	0.673556	0.195668	20	14	0.0146382	0.153676
Anaerobutyricum_soehngenii	Perforin	Perforin_CD8	1.43502	0.44596	20	17	0.0153197	0.153676
Anaerotignum_faecicola	Perforin	Perforin_CD8	1.06537	0.334126	20	13	0.0149328	0.153676
Dorea_sp_AF36_15AT	Perforin	Perforin_CD8	-0.525934	0.160458	20	18	0.0159432	0.155083
GGB1630_SGB2238	Perforin	Perforin_CD8	0.282654	0.0809684	20	6	0.0169719	0.160235
Acidaminococcus_fermentans	Perforin	Perforin_CD8	-1.32257	0.392176	20	7	0.0240834	0.220879
Clostridiales_bacterium_KLE1615	CD69	CD69_CD8	1.58426	0.254954	20	17	0.00050396	0.161771
Gemmiger_formicilis	NKG2A	NKG2A_CD8	-0.693533	0.162096	20	20	0.000764671	0.245459

### Sheet: Table S5- CyTOF-pathways
feature	metadata	value	coef	stderr	N	N.not.0	pval	qval
PWY.2941..L.lysine.biosynthesis.II	Perforin_CD8	Perforin_CD8	-0.582071	0.122555	16	16	0.000320557	0.0948699
PWY.5497..purine.nucleobases.degradation.II..anaerobic.	Perforin_CD9	Perforin_CD8	-0.620756	0.0851892	16	16	0.000527868	0.0948699
PWY.7992..superpathway.of.menaquinol.8.biosynthesis.III	Perforin_CD10	Perforin_CD8	-0.624971	0.0862401	16	9	0.000743106	0.0948699
PWY.5030..L.histidine.degradation.III	Perforin_CD11	Perforin_CD8	-0.66725	0.130736	16	16	0.00141138	0.13514
DAPLYSINESYN.PWY..L.lysine.biosynthesis.I	Perforin_CD12	Perforin_CD8	-0.883794	0.211075	16	16	0.00236074	0.180833
PWY.8187..L.arginine.degradation.XIII..reductive.Stickland.reaction.	Perforin_CD13	Perforin_CD8	-0.578748	0.133958	16	16	0.00294896	0.188242
COA.PWY.1..superpathway.of.coenzyme.A.biosynthesis.III..mammals.	Ki67_CD8	Ki67_CD8	-0.0797885	0.013549	16	16	0.00166999	0.127921
PWY.2941..L.lysine.biosynthesis.II	Ki67	Ki67_CD8	-0.524556	0.0761666	16	16	0.000432014	0.127921
PWY.2942..L.lysine.biosynthesis.III	Ki67	Ki67_CD8	0.0819471	0.0136924	16	16	0.00142019	0.127921
PWY.7371..1.4.dihydroxy.6.naphthoate.biosynthesis.II	Ki67	Ki67_CD8	-0.643619	0.0911904	16	9	0.000886587	0.127921
PWY.8187..L.arginine.degradation.XIII..reductive.Stickland.reaction.	Ki67	Ki67_CD8	-0.463357	0.075123	16	16	0.00131639	0.127921
BRANCHED.CHAIN.AA.SYN.PWY..superpathway.of.branched.chain.amino.acid.biosynthesis	Ki67	Ki67_CD8	0.0847509	0.0180352	16	16	0.00358235	0.179654
P41.PWY..pyruvate.fermentation.to.acetate.and..S..lactate.I	Ki67	Ki67_CD8	-0.182036	0.0363772	16	16	0.00330154	0.179654
PROPFERM.PWY..superpathway.of.L.alanine.fermentation..Stickland.reaction.	Ki67	Ki67_CD8	0.90157	0.239499	16	8	0.0062816	0.179654
PWY.5384..sucrose.degradation.IV..sucrose.phosphorylase.	Ki67	Ki67_CD8	-0.34463	0.0694375	16	16	0.00398907	0.179654
PWY.5494..pyruvate.fermentation.to.propanoate.II..acrylate.pathway.	Ki67	Ki67_CD8	1.01118	0.255478	16	8	0.00531397	0.179654
PWY.7977..L.methionine.biosynthesis.IV	Ki67	Ki67_CD8	0.110269	0.0305913	16	16	0.00463656	0.179654
PWY.7992..superpathway.of.menaquinol.8.biosynthesis.III	Ki67	Ki67_CD8	-0.425875	0.0963764	16	9	0.00656699	0.179654
PWY.8188..L.alanine.degradation.VI..reductive.Stickland.reaction.	Ki67	Ki67_CD8	0.90157	0.239499	16	8	0.0062816	0.179654
PWY.8189..L.alanine.degradation.V..oxidative.Stickland.reaction.	Ki67	Ki67_CD8	0.90157	0.239499	16	8	0.0062816	0.179654
PWY.6823..molybdopterin.biosynthesis	Ki67	Ki67_CD8	-0.166042	0.039964	16	16	0.00715197	0.182614
ILEUSYN.PWY..L.isoleucine.biosynthesis.I..from.threonine.	Ki67	Ki67_CD8	0.091398	0.0246372	16	16	0.00894932	0.191179
PWY.5103..L.isoleucine.biosynthesis.III	Ki67	Ki67_CD8	0.0791969	0.0204495	16	16	0.00876967	0.191179
PWY.6349..CDP.archaeol.biosynthesis	Ki67	Ki67_CD8	0.365619	0.12173	16	2	0.00948488	0.191179
PWY.6892..thiazole.component.of.thiamine.diphosphate.biosynthesis.I	Ki67	Ki67_CD8	0.14648	0.0366168	16	16	0.0097422	0.191179
PWY.7198..pyrimidine.deoxyribonucleotides.de.novo.biosynthesis.IV	Ki67	Ki67_CD8	-0.415325	0.109986	16	16	0.01028	0.191179
THISYN.PWY..superpathway.of.thiamine.diphosphate.biosynthesis.I	Ki67	Ki67_CD8	0.228843	0.0725588	16	16	0.0104824	0.191179
PWY.5154..L.arginine.biosynthesis.III..via.N.acetyl.L.citrulline.	Ki67	Ki67_CD8	0.367183	0.116491	16	16	0.0118025	0.20547
DTDPRHAMSYN.PWY..dTDP..beta..L.rhamnose.biosynthesis	Ki67	Ki67_CD8	0.138775	0.0402556	16	16	0.0140474	0.220244
PWY.7237..myo...chiro..and.scyllo.inositol.degradation	Ki67	Ki67_CD8	0.188201	0.0535403	16	16	0.0141758	0.220244
VALSYN.PWY..L.valine.biosynthesis	Ki67	Ki67_CD8	0.109044	0.035429	16	16	0.0143762	0.220244
LACTOSECAT.PWY..lactose.and.galactose.degradation.I	Ki67	Ki67_CD8	-0.440138	0.129019	16	16	0.016496	0.232782
PWY.6122..5.aminoimidazole.ribonucleotide.biosynthesis.II	Ki67	Ki67_CD8	0.0724639	0.0229189	16	16	0.0176258	0.232782
PWY.6277..superpathway.of.5.aminoimidazole.ribonucleotide.biosynthesis	Ki67	Ki67_CD8	0.0724639	0.0229189	16	16	0.0176258	0.232782
PWY.7221..guanosine.ribonucleotides.de.novo.biosynthesis	Ki67	Ki67_CD8	0.0853227	0.0270342	16	16	0.0162791	0.232782
PWY.7851..coenzyme.A.biosynthesis.II..eukaryotic.	Ki67	Ki67_CD8	-0.0598419	0.0181838	16	16	0.0187457	0.23932
COA.PWY..coenzyme.A.biosynthesis.I..prokaryotic.	Ki67	Ki67_CD8	-0.060917	0.0188845	16	16	0.0202176	0.247892
PWY.6897..thiamine.diphosphate.salvage.II	Ki67	Ki67_CD8	0.111259	0.0358159	16	16	0.0207116	0.247892
VALSYN.PWY..L.valine.biosynthesis	CD69	CD69_CD8	0.171971	0.0189695	16	16	0.000240396	0.0920717
PWY.6122..5.aminoimidazole.ribonucleotide.biosynthesis.II	CD69	CD69_CD8	0.0973315	0.0141274	16	16	0.000751352	0.0959225
PWY.6277..superpathway.of.5.aminoimidazole.ribonucleotide.biosynthesis	CD69	CD69_CD8	0.0973315	0.0141274	16	16	0.000751352	0.0959225
ILEUSYN.PWY..L.isoleucine.biosynthesis.I..from.threonine.	CD69	CD69_CD8	0.114542	0.0214366	16	16	0.00239581	0.114699
PWY.1042..glycolysis.IV	CD69	CD69_CD8	0.0954706	0.0156647	16	16	0.00132908	0.114699
PWY.5686..UMP.biosynthesis.I	CD69	CD69_CD8	0.0739354	0.0140447	16	16	0.00230523	0.114699
PWY.7790..UMP.biosynthesis.II	CD69	CD69_CD8	0.0739354	0.0140447	16	16	0.00230523	0.114699
PWY.7791..UMP.biosynthesis.III	CD69	CD69_CD8	0.0739354	0.0140447	16	16	0.00230523	0.114699
BRANCHED.CHAIN.AA.SYN.PWY..superpathway.of.branched.chain.amino.acid.biosynthesis	CD69	CD69_CD8	0.0969693	0.0194973	16	16	0.00314836	0.13398
P41.PWY..pyruvate.fermentation.to.acetate.and..S..lactate.I	CD69	CD69_CD8	-0.207624	0.0481385	16	16	0.00540444	0.166878
PWY.5097..L.lysine.biosynthesis.VI	CD69	CD69_CD8	0.0418226	0.00925632	16	16	0.00566425	0.166878
PWY.702..L.methionine.biosynthesis.II	CD69	CD69_CD8	-0.610043	0.174453	16	16	0.00496189	0.166878
PWY.I9..L.cysteine.biosynthesis.VI..from.L.methionine.	CD69	CD69_CD8	-0.844479	0.237207	16	16	0.00439076	0.166878
DTDPRHAMSYN.PWY..dTDP..beta..L.rhamnose.biosynthesis	CD69	CD69_CD8	0.161058	0.0430999	16	16	0.0102603	0.174547
GLYCOL.GLYOXDEG.PWY..superpathway.of.glycol.metabolism.and.degradation	CD69	CD69_CD8	1.11224	0.377595	16	4	0.010638	0.174547
PROPFERM.PWY..superpathway.of.L.alanine.fermentation..Stickland.reaction.	CD69	CD69_CD8	0.930928	0.303905	16	8	0.0109377	0.174547
PWY.2941..L.lysine.biosynthesis.II	CD69	CD69_CD8	-0.455953	0.14753	16	16	0.00970654	0.174547
PWY.4041...gamma..glutamyl.cycle	CD69	CD69_CD8	-0.380141	0.0907465	16	16	0.00750581	0.174547
PWY.7196..superpathway.of.pyrimidine.ribonucleosides.salvage	CD69	CD69_CD8	-0.510735	0.161493	16	3	0.00691637	0.174547
PWY.7560..methylerythritol.phosphate.pathway.II	CD69	CD69_CD8	-0.159705	0.0526307	16	16	0.00892093	0.174547
PWY.7977..L.methionine.biosynthesis.IV	CD69	CD69_CD8	0.121039	0.0348061	16	16	0.00999088	0.174547
PWY.8188..L.alanine.degradation.VI..reductive.Stickland.reaction.	CD69	CD69_CD8	0.930928	0.303905	16	8	0.0109377	0.174547
PWY.8189..L.alanine.degradation.V..oxidative.Stickland.reaction.	CD69	CD69_CD8	0.930928	0.303905	16	8	0.0109377	0.174547
THISYN.PWY..superpathway.of.thiamine.diphosphate.biosynthesis.I	CD69	CD69_CD8	0.244729	0.077694	16	16	0.0101791	0.174547
PWY.5100..pyruvate.fermentation.to.acetate.and.lactate.II	CD69	CD69_CD8	-0.168187	0.0460803	16	16	0.0116311	0.177865
PWY.5494..pyruvate.fermentation.to.propanoate.II..acrylate.pathway.	CD69	CD69_CD8	1.02783	0.33567	16	8	0.0120744	0.177865
CALVIN.PWY..Calvin.Benson.Bassham.cycle	CD69	CD69_CD8	0.0683785	0.0197465	16	16	0.0149176	0.210167
PWY.5103..L.isoleucine.biosynthesis.III	CD69	CD69_CD8	0.084498	0.024844	16	16	0.0153647	0.210167
ASPASN.PWY..superpathway.of.L.aspartate.and.L.asparagine.biosynthesis	CD69	CD69_CD8	0.14154	0.0466336	16	16	0.0184983	0.222219
PWY.7198..pyrimidine.deoxyribonucleotides.de.novo.biosynthesis.IV	CD69	CD69_CD8	-0.459207	0.142475	16	16	0.0172346	0.222219
PWY.7221..guanosine.ribonucleotides.de.novo.biosynthesis	CD69	CD69_CD8	0.0874696	0.0288181	16	16	0.0177066	0.222219
PWY.8187..L.arginine.degradation.XIII..reductive.Stickland.reaction.	CD69	CD69_CD8	-0.438586	0.13689	16	16	0.0185666	0.222219
PWY.5005..biotin.biosynthesis.II	CD69	CD69_CD8	-0.437147	0.164258	16	16	0.0194469	0.225702
PWY.7560..methylerythritol.phosphate.pathway.II	FasL_NK	FasL_NK	-0.192847	0.0435503	20	20	0.000650213	0.161705
PWY.7992..superpathway.of.menaquinol.8.biosynthesis.III	FasL_NK	FasL_NK	-0.660868	0.0949392	20	11	0.00086705	0.161705

### Sheet: Table S6- vRNA-pathways
feature	metadata	value	coef	stderr	N	N.not.0	pval	qval
P461.PWY..hexitol.fermentation.to.lactate..formate..ethanol.and.acetate	vRNA_Rectum	vRNA_Rectum	-0.916337	0.168582	20	20	0.00019445	0.0483531
PWY.5676..acetyl.CoA.fermentation.to.butanoate.II	vRNA_Rectum	vRNA_Rectum	-1.12407	0.199101	20	20	0.000149899	0.0483531
HEMESYN2.PWY..heme.b.biosynthesis.II..oxygen.independent.	vRNA_Rectum	vRNA_Rectum	-0.612953	0.125935	20	20	0.000519546	0.080787
PWY.5130..2.oxobutanoate.degradation.I	vRNA_Rectum	vRNA_Rectum	-1.12468	0.264703	20	18	0.000541468	0.080787
ECASYN.PWY..enterobacterial.common.antigen.biosynthesis	vRNA_Ileum	vRNA_Ileum	0.39578	0.112886	20	4	0.0030247	0.141027
P162.PWY..L.glutamate.degradation.V..via.hydroxyglutarate.	vRNA_Ileum	vRNA_Ileum	0.755018	0.207032	20	4	0.00184533	0.141027
PWY.5656..mannosylglycerate.biosynthesis.I	vRNA_Ileum	vRNA_Ileum	0.501097	0.130445	20	3	0.00119569	0.141027
PWY.5855..ubiquinol.7.biosynthesis..early.decarboxylation.	vRNA_Ileum	vRNA_Ileum	0.875706	0.239738	20	5	0.00182043	0.141027
PWY.6731..starch.degradation.III	vRNA_Ileum	vRNA_Ileum	-0.321107	0.0781133	20	20	0.00231058	0.141027
PWY.7187..pyrimidine.deoxyribonucleotides.de.novo.biosynthesis.II	vRNA_Ileum	vRNA_Ileum	0.732241	0.210845	20	5	0.00271534	0.141027
PWY.7340..9.cis..11.trans.octadecadienoyl.CoA.degradation..isomerase.dependent..yeast.	vRNA_Ileum	vRNA_Ileum	0.850039	0.239257	20	5	0.00238004	0.141027
PWY.7560..methylerythritol.phosphate.pathway.II	vRNA_Ileum	vRNA_Ileum	0.139069	0.0363868	20	20	0.00271423	0.141027
PWY.4041...gamma..glutamyl.cycle	vRNA_Ileum	vRNA_Ileum	0.534423	0.142751	20	20	0.00344801	0.142901
PWY.8190..L.glutamate.degradation.XI..reductive.Stickland.reaction.	vRNA_Ileum	vRNA_Ileum	0.762992	0.232162	20	4	0.00410737	0.153205
PWY66.429..fatty.acid.biosynthesis.initiation..mitochondria.	vRNA_Ileum	vRNA_Ileum	-0.189096	0.0554784	20	20	0.00601978	0.204125
GLYCOLYSIS.TCA.GLYOX.BYPASS..superpathway.of.glycolysis..pyruvate.dehydrogenase..TCA..and.glyoxylate.bypass	vRNA_Ileum	vRNA_Ileum	0.950869	0.334922	20	4	0.0108845	0.209056
HCAMHPDEG.PWY..3.phenylpropanoate.and.3..3.hydroxyphenyl.propanoate.degradation.to.2.hydroxypentadienoate	vRNA_Ileum	vRNA_Ileum	0.267635	0.0953507	20	3	0.0116643	0.209056
PWY.5667..CDP.diacylglycerol.biosynthesis.I	vRNA_Ileum	vRNA_Ileum	-0.116307	0.0388072	20	20	0.0116799	0.209056
PWY.5675..nitrate.reduction.V..assimilatory.	vRNA_Ileum	vRNA_Ileum	1.02255	0.339065	20	9	0.00749977	0.209056
PWY.6690..cinnamate.and.3.hydroxycinnamate.degradation.to.2.hydroxypentadienoate	vRNA_Ileum	vRNA_Ileum	0.267635	0.0953507	20	3	0.0116643	0.209056
PWY.7094..fatty.acid.salvage	vRNA_Ileum	vRNA_Ileum	0.623153	0.216734	20	5	0.0100703	0.209056
PWY.7371..1.4.dihydroxy.6.naphthoate.biosynthesis.II	vRNA_Ileum	vRNA_Ileum	0.563709	0.183197	20	12	0.0117699	0.209056
PWY0.1061..superpathway.of.L.alanine.biosynthesis	vRNA_Ileum	vRNA_Ileum	0.57421	0.179553		19	0.0100181	0.209056
PWY0.1319..CDP.diacylglycerol.biosynthesis.II	vRNA_Ileum	vRNA_Ileum	-0.116307	0.0388072	20	20	0.0116799	0.209056
PWY0.1337..oleate..beta..oxidation	vRNA_Ileum	vRNA_Ileum	0.714053	0.254138	20	5	0.011593	0.209056
DARABCATK12.PWY..D.arabinose.degradation.I	vRNA_Ileum	vRNA_Ileum	0.602852	0.210627	20	5	0.0124724	0.211464
PWY0.166..superpathway.of.pyrimidine.deoxyribonucleotides.de.novo.biosynthesis..E..coli.	vRNA_Ileum	vRNA_Ileum	1.34062	0.488887	20	6	0.0133936	0.217209
PWY.7942..5.oxo.L.proline.metabolism	vRNA_Ileum	vRNA_Ileum	0.512738	0.193897	20	4	0.0164834	0.248595
PWY0.1338..polymyxin.resistance	vRNA_Ileum	vRNA_Ileum	0.871658	0.330263	20	6	0.0166619	0.248595

### Sheet: Table S7- CyTOF for CD8
PID	CD8_post	CD69_pre	CD69_post	NKG2A_pre	NKG2A_post	CD16_pre	CD16_post	KI67_pre	KI67_post	CD38_pre	CD38_post	Perforin_pre	Perforin_post	HLADR_pre	HLADR_post	PD1_pre	PD1_post	GranzymeB_pre	GranzymeB_post	CD57_pre	CD57_post
2558	0.248	2.29	2.22	1.01	0.32	2.08	2	2.03	2.25	2.88	3.1	0.7	0.81	0.4	0.42	0.33	0.36	0.85	1.03	0.39	0.51
2677	0.102	1.39	2.1	0.27	0.24	1.83	1.85	1.46	1.54	2.38	3.59	0.88	1.05	1.06	1.16	0.38	0.49	1.89	3.13	1.28	1.35
2679	0.345	2.1	1.62	0.25	0.31	2.1	1.88	1.45	2.03	2.39	3.5	0.44	0.48	0.39	0.33	0.39	0.29	0.83	0.75	0.51	0.31
2680	0.537	2.39	2.29	0.35	0.39	2.39	2.56	2.86	1.13	5.84	3.22	0.99	0.69	0.47	0.25	0.63	0.47	1.61	1.29	0.61	0.25
2681	0.345		2.6		0.32		1.8		2.54		4.77	NA	1.01		0.59		0.45		2.77		1.16
2682	0.265		2.01		0.31		1.54		1.82		2.59	NA	0.84		1.06		0.54		3.78		1.94
2683	0.316	2.64	3.17	0.32	0.44	2.12	2.22	2.34	3.56	3.72	5.56	1.05	0.98	0.43	0.46	0.71	0.62	1.25	1.94	0.69	0.73
2688	0.244		2.66		0.41		2.22		3.03		8.79	NA	1.43		0.59		0.45		2.13		1.2
2905	0.545	2.33	3.12	0.27	0.35	1.76	2.21	1.54	3.56	2	5.56	0.91	1.84	0.6	0.6	0.54	0.54	1.38	3.7	0.88	1.18
2912	0.175		2.91		0.4		2.28		2.95		8.6	NA	1.14		0.39		0.59		1.44		0.36

### Sheet: Table S8- CyTOF for NK
PID	Nkcells_post	NKG2A_pre	NKG2A_post	Ki67_pre	Ki67_post	CD38_pre	CD38_post	Perforin_pre	Perforin_post	CD69_pre	CD69_post	GranzymeB_pre	GranzymeB_post	CD57_pre	CD57_post	HLADR_pre	HLADR_post	PD1_pre	PD1_post	FasL_pre	FasL_post
2558	2.07	0.98	1.7	0.8	1.55	4.43	7.06	1.12	1.83	3.43	3.7	1.23	1.67	0.54	0.52	7.19	5.32	0.53	0.6	60	57.8
2677	5.05	0.45	0.53	0.55	0.77	2.28	2.47	0.55	0.59	1.07	1.69	0.94	0.73	0.58	0.48	3.2	4.85	0.38	0.49	27.6	23.1
2679	1.58	0.5	1.04	0.79	0.81	2.35	7.49	0.38	0.97	2.27	3.25	0.62	1.23	0.44	0.61	4.86	12.7	0.64	0.85	39.7	52.4
2680	7.27	2.34	0.47	1.27	0.48	12.2	2.41	2.59	0.27	4.56	1.15	3.2	0.38	0.8	0.25	4.34	4.25	0.59	0.51	69.3	51.2
2681	5.76		0.92		1.18		5.01		0.75		2.81		1.35		0.46		8.7		0.58		46.6
2682	5.64		0.22		1.04		2.91		0.54		2.4		0.98		0.72		4.95		0.45		25.5
2683	1.71	2.19	2.3	1.14	1.61	8.13	11.1	4.48	2.19	3.3	2.93	4.66	2.58	1.32	0.66	3.14	4.3	0.54	0.59	60.8	62.1
2688	1.7		3.35		3.04		33.5		5.04		3.42		6.44		0.96		4.96		0.55		61
2905	3.17	0.73	3.38	0.62	2.72	2.9	27.4	0.91	6.43	1.76	4.92	0.86	11.1	0.56	1.51	4.24	5.02	0.5	0.84	34	75.7
2912	2.16		3.69		3.19		36.2		5.64		5.38		4.59		0.76		4.08		0.6		76.6
